# Natural selection contributed to immunological differences between human hunter-gatherers and agriculturalists

**DOI:** 10.1101/487207

**Authors:** Genelle F Harrison, Joaquin Sanz, Jonathan Boulais, Michael J Mina, Jean-Christophe Grenier, Yumei Leng, Anne Dumaine, Vania Yotova, Christina M. Bergey, Stephen J. Elledge, Erwin Schurr, Lluis Quintana-Murci, George H. Perry, Luis B. Barreiro

**Affiliations:** Department of Human Genetics, Faculty of Medicine, McGill University, Montreal, QC, Canada.; Department of Genetics, CHU Sainte-Justine Research Center, Montreal, QC, Canada.; Department of Biochemistry, Faculty of Medicine, Université de Montréal, QC, Canada.; Department of Pathology, Brigham and Women’s Hospital, Harvard Medical School, 75 Francis Street, Boston, MA 02115, United States of America.; Department of Genetics, Harvard Medical School and Division of Genetics, Brigham and Women’s Hospital, Howard Hughes Medical Institute, 77 Avenue Louis Pasteur, Boston, MA 02115, United States of America.; Departments of Anthropology and Biology, Pennsylvania State University, University Park, PA, USA.; Unit of Human Evolutionary Genetics, Institut Pasteur, Paris, France.; Centre National de la Recherche Scientifique, UMR2000, Paris, France.; Center of Bioinformatics, Biostatistics and Integrative Biology, Institut Pasteur, Paris, France.; Huck Institutes of the Life Sciences, Pennsylvania State University, University Park, PA, USA; University of Montreal, Department of Pediatrics, Montreal, QC, Canada.; University of Chicago, Department of Medicine, Section of Genetic Medicine, Chicago, USA.

## Abstract

The shift from a hunter-gatherer (HG) to an agricultural (AG) mode of subsistence is believed to have been associated with profound changes in the burden and diversity of pathogens across human populations. Yet, the extent to which the advent of agriculture may have impacted the evolution of the human immune system remains unknown. Here we present a comparative study of variation in the transcriptional responses of peripheral blood mononuclear cells to bacterial and viral stimuli between Batwa rainforest hunter-gatherers and Bakiga agriculturalists from Uganda. We observed increased divergence between hunter-gatherers and agriculturalists in the transcriptional response to viruses compared to that for bacterial stimuli. We demonstrate that a significant fraction of these transcriptional differences are under genetic control, and we show that positive natural selection has helped to shape population differences in immune regulation. Across the set of genetic variants underlying inter-population immune response differences, however, the signatures of positive selection were disproportionately observed in the rainforest hunter-gatherers. This result is counter to expectations based on the popularized notion that shifts in pathogen exposure due to the advent of agriculture imposed radically heightened selective pressures in agriculturalist populations.

---

The agricultural revolution beginning 10,000-12,000 BP was associated with profound changes in human ecology^1^, which in turn are hypothesized to have precipitated major new infectious disease burdens^2-4^. Specifically, the construction of permanent settlements and a subsequent increase in population density associated with the agricultural transition^5,6^ may have facilitated the establishment and transmission of infectious agents such as smallpox, measles, rubella, and other pathogens that require hundreds to thousands of host individuals to spread and persist^7,8^. Agriculturalists and pastoralists also lived in proximity with their domesticated animals, providing opportunity for novel or expanded zoonotic transmission^4^ of pathogens potentially including rotavirus, measles virus, and influenza^9-11^. Finally, agriculturists performed extensive modifications to the landscape, including clearing fields and constructing irrigation systems, which may have led to an increase in the incidence of vector-borne diseases, such as *Plasmodium falciparum* malaria^12,13^.

Consequentially, the transition to an agriculturalist lifestyle is hypothesized to have contributed to the strong genetic signatures of recent positive selection that are repeatedly observed within or nearby immune-related genes in worldwide agriculturalist populations^14,15^. However, the absence of comparative functional studies from pairs of populations that differ in their modes of subsistence, i.e., hunter-gatherers (HG) versus agriculturalists (AG), have thus far precluded the development of hypotheses concerning specifically how the agricultural transition may have impacted evolution of human immune system diversity. To begin studying this topic, we used a combination of evolutionary genomic and functional immunological tools to study differences in immune responses between the Batwa, a rainforest hunter-gatherer population from southwest Uganda, and their Bantu-speaking agriculturalist neighbors, the Bakiga.
