## Supplementary material for "Natural selection contributed to immunological differences between human hunter-gatherers and agriculturalists"

### Sheet: Table_S1
Sup. Table 1. Metadata for Samples used in study
	Sample	Genotyping_ID	Condition	Flowcell	Admixture	Sex	CD3	CD4	CD8	CD14	CD20	CD56	Reads	Assigned	fraction_assigned	Admixture_estimated_from	PopDE_set	GARD_stim_set	EQTL_set	Comment
K1_GARD_BATCH_2	K1_GARD_BATCH_2	kiga001	GARD	run0300	0.125094	Female	0.0630928	0.439847	0.241402	0.0931905	0.0679237	0.0945437	42156109	31763189	0.753466	Genotype	1	1	1
K1_LPS_FC1_4	K1_LPS_FC1_4	kiga001	LPS	2	0.125094	Female	0.0630928	0.439847	0.241402	0.0931905	0.0679237	0.0945437	26996754	20651497	0.764962	Genotype	1	1	1
K10_LPS_FC1_4	K10_LPS_FC1_4	kiga010	LPS	4	0.108373	Male	0.02272	0.44588	0.2414	0.0100119	0.0236	0.256388	33999255	22382695	0.658329	Genotype	1	1	1
K11_LPS_FC1_4	K11_LPS_FC1_4	kiga011	LPS	2	0.11082	Male	0.054405	0.459513	0.323082	0.0124346	0.0411	0.109465	23092738	14339379	0.620948	Genotype	1	1	1
K12_CTL_FC1_4	K12_CTL_FC1_4	kiga012	CTL	2	0.12281	Female	0.0424	0.3944	0.3632	0.0439241	0.0355	0.120576	30246186	22747295	0.752072	Genotype	1	1	1
K12_GARD_BATCH_2	K12_GARD_BATCH_2	kiga012	GARD	run0309	0.12281	Female	0.0424	0.3944	0.3632	0.0439241	0.0355	0.120576	42235691	29448371	0.697239	Genotype	1	1	1
K12_LPS_FC1_4	K12_LPS_FC1_4	kiga012	LPS	2	0.12281	Female	0.0424	0.3944	0.3632	0.0439241	0.0355	0.120576	30192439	23518835	0.778964	Genotype	1	1	1
K13_GARD_BATCH_2	K13_GARD_BATCH_2	kiga013	GARD	run0309	0.071642	Male	0.13843	0.212725	0.283845	0.11903	0.0324	0.21357	38858995	28019025	0.721043	Genotype	1	1	1
K14_CTL_FC1_4	K14_CTL_FC1_4	kiga014	CTL	1	1e-05	Female	0.061484	0.554974	0.192542	0.0399897	0.0595	0.0915103	22833312	17647934	0.772903	Genotype	1	1	1
K14_GARD_BATCH_2	K14_GARD_BATCH_2	kiga014	GARD	run0300	1e-05	Female	0.061484	0.554974	0.192542	0.0399897	0.0595	0.0915103	41348093	31223000	0.755126	Genotype	1	1	1
K14_LPS_FC1_4	K14_LPS_FC1_4	kiga014	LPS	1	1e-05	Female	0.061484	0.554974	0.192542	0.0399897	0.0595	0.0915103	26021413	20068884	0.771245	Genotype	1	1	1
K15_CTL_FC1_4	K15_CTL_FC1_4	kiga015	CTL	1	0.122814	Female	0.068607	0.425007	0.397386	0.0357042	0.0668	0.00649575	24082060	15576231	0.646798	Genotype	1	1	1
K15_GARD_BATCH_2	K15_GARD_BATCH_2	kiga015	GARD	run0309	0.122814	Female	0.068607	0.425007	0.397386	0.0357042	0.0668	0.00649575	40627938	28248367	0.695294	Genotype	1	1	1
K15_LPS_FC5	K15_LPS_FC5	kiga015	LPS	5	0.122814	Female	0.068607	0.425007	0.397386	0.0357042	0.0668	0.00649575	40658443	31286967	0.769507	Genotype	1	1	1
K17_CTL_FC1_4	K17_CTL_FC1_4	kiga017	CTL	1	1e-05	Female	0.033462	0.399828	0.42471	0.025234	0.0404	0.076366	22323776	16700893	0.748121	Genotype	1	1	1
K17_GARD_BATCH_2	K17_GARD_BATCH_2	kiga017	GARD	run0301	1e-05	Female	0.033462	0.399828	0.42471	0.025234	0.0404	0.076366	40635070	29827832	0.734042	Genotype	1	1	1
K18_CTL_FC1_4	K18_CTL_FC1_4	kiga018	CTL	4	0.087828	Female	0.04321	0.544595	0.157195	0.06608	0.0898	0.09912	29614947	18498118	0.624621	Genotype	1	1	1
K18_GARD_BATCH_2	K18_GARD_BATCH_2	kiga018	GARD	run0301	0.087828	Female	0.04321	0.544595	0.157195	0.06608	0.0898	0.09912	43887525	33463579	0.762485	Genotype	1	1	1
K18_LPS_FC1_4	K18_LPS_FC1_4	kiga018	LPS	4	0.087828	Female	0.04321	0.544595	0.157195	0.06608	0.0898	0.09912	31784283	25224834	0.793626	Genotype	1	1	1
K19_CTL_FC1_4	K19_CTL_FC1_4	kiga019	CTL	2	0.130016	Female	0.068124	0.5677	0.175176	0.0468184	0.0777	0.0644816	24285327	18569671	0.764646	Genotype	1	1	1
K19_GARD_BATCH_2	K19_GARD_BATCH_2	kiga019	GARD	run0301	0.130016	Female	0.068124	0.5677	0.175176	0.0468184	0.0777	0.0644816	38816114	29110419	0.749957	Genotype	1	1	1
K19_LPS_FC1_4	K19_LPS_FC1_4	kiga019	LPS	2	0.130016	Female	0.068124	0.5677	0.175176	0.0468184	0.0777	0.0644816	25486631	19809046	0.777233	Genotype	1	1	1
K20_GARD_BATCH_2	K20_GARD_BATCH_2	kiga020	GARD	run0301	0.109641	Female	0.0630928	0.439847	0.241402	0.0931905	0.0679237	0.0945437	41919473	30360736	0.724263	Genotype	1	1	1
K22_CTL_FC1_4	K22_CTL_FC1_4	kiga022	CTL	1	0.146599	Female	0.063225	0.542892	0.236883	0.0704877	0.0688	0.0177123	22233306	15989797	0.719182	Genotype	1	1	1
K22_GARD_BATCH_2	K22_GARD_BATCH_2	kiga022	GARD	run0309	0.146599	Female	0.063225	0.542892	0.236883	0.0704877	0.0688	0.0177123	38847369	26166773	0.673579	Genotype	1	1	1
K22_LPS_FC1_4	K22_LPS_FC1_4	kiga022	LPS	1	0.146599	Female	0.063225	0.542892	0.236883	0.0704877	0.0688	0.0177123	21831159	15166611	0.694723	Genotype	1	1	1
K23_CTL_FC1_4	K23_CTL_FC1_4	kiga023	CTL	1	1e-05	Female	0.083484	0.532597	0.156919	0.080061	0.0707	0.076239	24576215	19028221	0.774254	Genotype	1	1	1
K23_GARD_BATCH_2	K23_GARD_BATCH_2	kiga023	GARD	run0300	1e-05	Female	0.083484	0.532597	0.156919	0.080061	0.0707	0.076239	40476754	29331524	0.724651	Genotype	1	1	1
K23_LPS_FC1_4	K23_LPS_FC1_4	kiga023	LPS	1	1e-05	Female	0.083484	0.532597	0.156919	0.080061	0.0707	0.076239	20725565	15554216	0.750485	Genotype	1	1	1
K24_CTL_FC1_4	K24_CTL_FC1_4	kiga024	CTL	1	0.083669	Female	0.080736	0.555901	0.204363	0.0647578	0.0723	0.0219422	25553695	17786844	0.696058	Genotype	1	1	1
K24_GARD_BATCH_2	K24_GARD_BATCH_2	kiga024	GARD	run0301	0.083669	Female	0.080736	0.555901	0.204363	0.0647578	0.0723	0.0219422	39813895	29858286	0.749946	Genotype	1	1	1
K24_LPS_FC1_4	K24_LPS_FC1_4	kiga024	LPS	1	0.083669	Female	0.080736	0.555901	0.204363	0.0647578	0.0723	0.0219422	26152036	20121357	0.769399	Genotype	1	1	1
K26_CTL_FC1_4	K26_CTL_FC1_4	kiga026	CTL	2	1e-05	Female	0.041724	0.430416	0.25986	0.0841767	0.0929	0.0909233	24756867	18403030	0.743351	Genotype	1	1	1
K26_GARD_BATCH_2	K26_GARD_BATCH_2	kiga026	GARD	run0301	1e-05	Female	0.041724	0.430416	0.25986	0.0841767	0.0929	0.0909233	38459026	27471242	0.714299	Genotype	1	1	1
K26_LPS_FC1_4	K26_LPS_FC1_4	kiga026	LPS	2	1e-05	Female	0.041724	0.430416	0.25986	0.0841767	0.0929	0.0909233	28575928	21827080	0.763828	Genotype	1	1	1
K27_CTL_FC1_4	K27_CTL_FC1_4	kiga027	CTL	2	0.084898	Female	0.043188	0.486396	0.178416	0.119134	0.141	0.0318664	25754882	19808065	0.769099	Genotype	1	1	1
K27_GARD_BATCH_2	K27_GARD_BATCH_2	kiga027	GARD	run0301	0.084898	Female	0.043188	0.486396	0.178416	0.119134	0.141	0.0318664	38997896	29486369	0.756102	Genotype	1	1	1
K27_LPS_FC1_4	K27_LPS_FC1_4	kiga027	LPS	2	0.084898	Female	0.043188	0.486396	0.178416	0.119134	0.141	0.0318664	26604163	20885403	0.785043	Genotype	1	1	1
K28_CTL_FC1_4	K28_CTL_FC1_4	kiga028	CTL	1	1e-05	Male	0.078416	0.309894	0.36569	0.0884081	0.085	0.0725919	24768372	18836214	0.760495	Genotype	1	1	1
K28_GARD_BATCH_2	K28_GARD_BATCH_2	kiga028	GARD	run0301	1e-05	Male	0.078416	0.309894	0.36569	0.0884081	0.085	0.0725919	38601887	28581062	0.740406	Genotype	1	1	1
K28_LPS_FC1_4	K28_LPS_FC1_4	kiga028	LPS	1	1e-05	Male	0.078416	0.309894	0.36569	0.0884081	0.085	0.0725919	24456917	18676123	0.763634	Genotype	1	1	1
K29_CTL_FC1_4	K29_CTL_FC1_4	kiga029	CTL	4	0.037842	Female	0.053392	0.466992	0.231616	0.104221	0.11	0.0337793	28492530	20982946	0.736437	Genotype	1	1	1
K29_GARD_BATCH_2	K29_GARD_BATCH_2	kiga029	GARD	run0301	0.037842	Female	0.053392	0.466992	0.231616	0.104221	0.11	0.0337793	41047655	31483896	0.767008	Genotype	1	1	1
K29_LPS_FC1_4	K29_LPS_FC1_4	kiga029	LPS	4	0.037842	Female	0.053392	0.466992	0.231616	0.104221	0.11	0.0337793	28085665	20805588	0.74079	Genotype	1	1	1
K30_GARD_BATCH_2	K30_GARD_BATCH_2	kiga030	GARD	run0309	0.15146	Female	0.057904	0.343664	0.350432	0.100902	0.083	0.0640977	42467904	29255683	0.688889	Genotype	1	1	1
K30_LPS_FC1_4	K30_LPS_FC1_4	kiga030	LPS	2	0.15146	Female	0.057904	0.343664	0.350432	0.100902	0.083	0.0640977	29484125	23045238	0.781615	Genotype	1	1	1
K31_LPS_FC1_4	K31_LPS_FC1_4	kiga031	LPS	2	0.079905	Male	0.092205	0.405019	0.185776	0.0218636	0.0765	0.218636	28496922	18819374	0.6604	Genotype	1	1	1
K32_CTL_FC1_4	K32_CTL_FC1_4	kiga032	CTL	1	0.028249	Male	0.059204	0.423814	0.238982	0.077655	0.0679	0.132445	23584477	17280561	0.732709	Genotype	1	1	1
K32_GARD_BATCH_2	K32_GARD_BATCH_2	kiga032	GARD	run0309	0.028249	Male	0.059204	0.423814	0.238982	0.077655	0.0679	0.132445	41695450	29025572	0.696133	Genotype	1	1	1
K33_CTL_FC1_4	K33_CTL_FC1_4	kiga033	CTL	1	0.065986	Female	0.03895	0.624758	0.115292	0.0818557	0.0561	0.0830443	24858425	19015587	0.764955	Genotype	1	1	1
K33_GARD_BATCH_2	K33_GARD_BATCH_2	kiga033	GARD	run0300	0.065986	Female	0.03895	0.624758	0.115292	0.0818557	0.0561	0.0830443	45521049	33913021	0.744996	Genotype	1	1	1
K33_LPS_FC1_4	K33_LPS_FC1_4	kiga033	LPS	1	0.065986	Female	0.03895	0.624758	0.115292	0.0818557	0.0561	0.0830443	24826603	18235587	0.734518	Genotype	1	1	1
K34_CTL_FC1_4	K34_CTL_FC1_4	kiga034	CTL	1	0.110936	Female	0.074918	0.357853	0.364229	0.0599647	0.0822	0.0608353	23566039	17408522	0.738712	Genotype	1	1	1
K34_GARD_BATCH_2	K34_GARD_BATCH_2	kiga034	GARD	run0301	0.110936	Female	0.074918	0.357853	0.364229	0.0599647	0.0822	0.0608353	38546256	28783899	0.746737	Genotype	1	1	1
K35_GARD_BATCH_2	K35_GARD_BATCH_2	kiga035	GARD	run0301	0.060411	Female	0.068832	0.53058	0.117588	0.0440746	0.0512	0.187725	39853804	29853956	0.749087	Genotype	1	1	1
K37_CTL_FC1_4	K37_CTL_FC1_4	kiga037	CTL	1	0.128163	Female	0.049379	0.53801	0.149611	0.131827	0.0459	0.0852728	26431181	19596659	0.741422	Genotype	1	1	1
K37_LPS_FC1_4	K37_LPS_FC1_4	kiga037	LPS	1	0.128163	Female	0.049379	0.53801	0.149611	0.131827	0.0459	0.0852728	25592139	19930005	0.778755	Genotype	1	1	1
K38_LPS_FC1_4	K38_LPS_FC1_4	kiga038	LPS	1	0.138231	Female	0.0856	0.520448	0.249952	0.0909619	0.042	0.0110381	27141433	20808139	0.766656	Genotype	1	1	1
K44_CTL_FC1_4	K44_CTL_FC1_4	kiga044	CTL	2	1e-05	Female	0.06636	0.49224	0.2814	0.0676262	0.0537	0.0386738	20567510	15828354	0.76958	Genotype	1	1	1
K44_GARD_BATCH_2	K44_GARD_BATCH_2	kiga044	GARD	run0301	1e-05	Female	0.06636	0.49224	0.2814	0.0676262	0.0537	0.0386738	41373881	30034867	0.725938	Genotype	1	1	1
K44_LPS_FC1_4	K44_LPS_FC1_4	kiga044	LPS	2	1e-05	Female	0.06636	0.49224	0.2814	0.0676262	0.0537	0.0386738	60622872	37580218	0.619902	Genotype	1	1	1
K46_CTL_FC1_4	K46_CTL_FC1_4	kiga046	CTL	1	0.104291	Female	0.028896	0.442176	0.200928	0.0752654	0.0492	0.203535	23788864	18481875	0.776913	Genotype	1	1	1
K46_GARD_BATCH_2	K46_GARD_BATCH_2	kiga046	GARD	run0309	0.104291	Female	0.028896	0.442176	0.200928	0.0752654	0.0492	0.203535	41327469	28789948	0.69663	Genotype	1	1	1
K46_LPS_FC1_4	K46_LPS_FC1_4	kiga046	LPS	1	0.104291	Female	0.028896	0.442176	0.200928	0.0752654	0.0492	0.203535	24483944	18912219	0.772434	Genotype	1	1	1
K47_CTL_FC1_4	K47_CTL_FC1_4	kiga047	CTL	4	0.084124	Female	0.070224	0.355509	0.201267	0.11272	0.0602	0.20008	34064855	26411865	0.775341	Genotype	1	1	1
K47_LPS_FC1_4	K47_LPS_FC1_4	kiga047	LPS	4	0.084124	Female	0.070224	0.355509	0.201267	0.11272	0.0602	0.20008	30787083	25040688	0.81335	Genotype	1	1	1
K49_CTL_FC1_4	K49_CTL_FC1_4	kiga049	CTL	4	0.111739	Female	0.069126	0.459435	0.314439	0.0545043	0.0472	0.0552957	26454562	20831514	0.787445	Genotype	1	1	1
K49_LPS_FC1_4	K49_LPS_FC1_4	kiga049	LPS	4	0.111739	Female	0.069126	0.459435	0.314439	0.0545043	0.0472	0.0552957	31767288	25326448	0.797249	Genotype	1	1	1
K5_CTL_FC1_4	K5_CTL_FC1_4	kiga005	CTL	2	0.075757	Male	0.033915	0.432565	0.12852	0.0666212	0.0453	0.293079	26119979	19811418	0.758478	Genotype	1	1	1
K5_LPS_FC1_4	K5_LPS_FC1_4	kiga005	LPS	2	0.075757	Male	0.033915	0.432565	0.12852	0.0666212	0.0453	0.293079	25443584	19566067	0.768998	Genotype	1	1	1
K50_CTL_FC1_4	K50_CTL_FC1_4	kiga050	CTL	4	0.127832	Female	0.055626	0.439674	0.2667	0.0696965	0.042	0.126303	27475039	15824447	0.575957	Genotype	1	1	1
K50_LPS_FC5	K50_LPS_FC5	kiga050	LPS	5	0.127832	Female	0.055626	0.439674	0.2667	0.0696965	0.042	0.126303	26603377	14382773	0.540637	Genotype	1	1	1
K51_CTL_FC1_4	K51_CTL_FC1_4	kiga051	CTL	4	0.096775	Female	0.06376	0.540366	0.192874	0.111994	0.0289	0.0621058	38105523	28828886	0.756554	Genotype	1	1	1
K51_GARD_BATCH_2	K51_GARD_BATCH_2	kiga051	GARD	run0301	0.096775	Female	0.06376	0.540366	0.192874	0.111994	0.0289	0.0621058	37851940	28287650	0.747324	Genotype	1	1	1
K51_LPS_FC1_4	K51_LPS_FC1_4	kiga051	LPS	4	0.096775	Female	0.06376	0.540366	0.192874	0.111994	0.0289	0.0621058	26954163	21064469	0.781492	Genotype	1	1	1
K52_CTL_FC1_4	K52_CTL_FC1_4	kiga052	CTL	4	1e-05	Female	0.038916	0.526212	0.280872	0.088086	0.0325	0.033414	32129959	24644606	0.767029	Genotype	1	1	1
K52_LPS_FC1_4	K52_LPS_FC1_4	kiga052	LPS	4	1e-05	Female	0.038916	0.526212	0.280872	0.088086	0.0325	0.033414	35785274	27880185	0.779097	Genotype	1	1	1
K53_CTL_FC5	K53_CTL_FC5	kiga053	CTL	5	0.060624	Male	0.077503	0.413882	0.307615	0.104767	0.0766	0.0196328	16457928	12847477	0.780625	Genotype	1	1	1
K53_GARD_BATCH_2	K53_GARD_BATCH_2	kiga053	GARD	run0301	0.060624	Male	0.077503	0.413882	0.307615	0.104767	0.0766	0.0196328	44917324	34295337	0.763521	Genotype	1	1	1
K53_LPS_FC1_4	K53_LPS_FC1_4	kiga053	LPS	3	0.060624	Male	0.077503	0.413882	0.307615	0.104767	0.0766	0.0196328	19373886	15572293	0.803777	Genotype	1	1	1
K6_CTL_FC1_4	K6_CTL_FC1_4	kiga006	CTL	3	0.063065	Male	0.0473	0.36465	0.13805	0.193205	0.0821	0.174695	24321703	19329138	0.794728	Genotype	1	1	1
K6_GARD_BATCH_2	K6_GARD_BATCH_2	kiga006	GARD	run0310	0.063065	Male	0.0473	0.36465	0.13805	0.193205	0.0821	0.174695	37873136	28619373	0.755664	Genotype	1	1	1
K6_LPS_FC5	K6_LPS_FC5	kiga006	LPS	5	0.063065	Male	0.0473	0.36465	0.13805	0.193205	0.0821	0.174695	24820065	19807906	0.79806	Genotype	1	1	1
K7_CTL_FC5	K7_CTL_FC5	kiga007	CTL	5	0.067194	Male	0.037812	0.368804	0.141384	0.187896	0.141	0.123104	20962715	15914403	0.759177	Genotype	1	1	1
K7_GARD_BATCH_2	K7_GARD_BATCH_2	kiga007	GARD	run0309	0.067194	Male	0.037812	0.368804	0.141384	0.187896	0.141	0.123104	48715788	34018385	0.698303	Genotype	1	1	1
K7_LPS_FC5	K7_LPS_FC5	kiga007	LPS	5	0.067194	Male	0.037812	0.368804	0.141384	0.187896	0.141	0.123104	17230983	13451803	0.780675	Genotype	1	1	1
K8_CTL_FC1_4	K8_CTL_FC1_4	kiga008	CTL	2	0.10671	Female	0.07387	0.44156	0.31457	0.0607629	0.0469	0.0623371	31009580	24303675	0.783747	Genotype	1	1	1
K8_GARD_BATCH_2	K8_GARD_BATCH_2	kiga008	GARD	run0301	0.10671	Female	0.07387	0.44156	0.31457	0.0607629	0.0469	0.0623371	38431681	28637718	0.745159	Genotype	1	1	1
K8_LPS_FC1_4	K8_LPS_FC1_4	kiga008	LPS	2	0.10671	Female	0.07387	0.44156	0.31457	0.0607629	0.0469	0.0623371	31548402	23738106	0.752434	Genotype	1	1	1
K9_GARD_BATCH_2	K9_GARD_BATCH_2	kiga009	GARD	run0301	0.102808	Female	0.100062	0.234132	0.319806	0.155224	0.126	0.0647761	45223436	34522006	0.763365	Genotype	1	1	1
T10_CTL_FC1_4	T10_CTL_FC1_4	twa010	CTL	4	0.124791	Male	0.072588	0.502593	0.213819	0.0552273	0.153	0.00277269	31472002	23945004	0.760835	Genotype	1	1	1
T10_GARD_BATCH_2	T10_GARD_BATCH_2	twa010	GARD	run0309	0.124791	Male	0.072588	0.502593	0.213819	0.0552273	0.153	0.00277269	46489922	33072946	0.7114	Genotype	1	1	1
T10_LPS_FC1_4	T10_LPS_FC1_4	twa010	LPS	4	0.124791	Male	0.072588	0.502593	0.213819	0.0552273	0.153	0.00277269	29007241	22345571	0.770345	Genotype	1	1	1
T101_CTL_FC5	T101_CTL_FC5	twa101	CTL	5	0.99999	Male	0.071434	0.118802	0.191764	0.132244	0.0659	0.419856	17352181	13363211	0.770117	Genotype	1	1	1
T101_GARD_BATCH_2	T101_GARD_BATCH_2	twa101	GARD	run0301	0.99999	Male	0.071434	0.118802	0.191764	0.132244	0.0659	0.419856	42807985	32300768	0.75455	Genotype	1	1	1
T101_LPS_FC1_4	T101_LPS_FC1_4	twa101	LPS	3	0.99999	Male	0.071434	0.118802	0.191764	0.132244	0.0659	0.419856	14551842	11607677	0.797678	Genotype	1	1	1
T102_CTL_FC1_4	T102_CTL_FC1_4	twa102	CTL	4	0.99999	Male	0.088814	0.289196	0.35599	0.0951933	0.0678	0.103007	31645788	16631655	0.525557	Genotype	1	1	1
T102_LPS_FC1_4	T102_LPS_FC1_4	twa102	LPS	4	0.99999	Male	0.088814	0.289196	0.35599	0.0951933	0.0678	0.103007	35435262	27264797	0.769426	Genotype	1	1	1
T104_CTL_FC1_4	T104_CTL_FC1_4	twa104	CTL	1	0.869521	Female	0.129741	0.372364	0.230895	0.146797	0.0265	0.0937031	25508045	19658522	0.770679	Genotype	1	1	1
T104_GARD_BATCH_2	T104_GARD_BATCH_2	twa104	GARD	run0309	0.869521	Female	0.129741	0.372364	0.230895	0.146797	0.0265	0.0937031	45617115	31633560	0.693458	Genotype	1	1	1
T104_LPS_FC1_4	T104_LPS_FC1_4	twa104	LPS	1	0.869521	Female	0.129741	0.372364	0.230895	0.146797	0.0265	0.0937031	23929317	17530031	0.732575	Genotype	1	1	1
T106_CTL_FC1_4	T106_CTL_FC1_4	twa106	CTL	1	0.831792	Male	0.07565	0.19465	0.1547	0.116289	0.0447	0.414011	25158118	18553467	0.737474	Genotype	1	1	1
T106_GARD_BATCH_2	T106_GARD_BATCH_2	twa106	GARD	run0310	0.831792	Male	0.07565	0.19465	0.1547	0.116289	0.0447	0.414011	35948084	26136990	0.727076	Genotype	1	1	1
T106_LPS_FC1_4	T106_LPS_FC1_4	twa106	LPS	1	0.831792	Male	0.07565	0.19465	0.1547	0.116289	0.0447	0.414011	24243520	18732390	0.772676	Genotype	1	1	1
T107_GARD_BATCH_2	T107_GARD_BATCH_2	twa107	GARD	run0301	0.839515	Female	0.114744	0.398872	0.169384	0.198461	0.0559	0.0626392	48637725	36930943	0.759307	Genotype	1	1	1
T109_CTL_FC1_4	T109_CTL_FC1_4	twa109	CTL	1	0.99999	Male	0.083997	0.250893	0.21411	0.263824	0.152	0.0351765	19988932	15411248	0.770989	Genotype	1	1	1
T109_GARD_BATCH_2	T109_GARD_BATCH_2	twa109	GARD	run0301	0.99999	Male	0.083997	0.250893	0.21411	0.263824	0.152	0.0351765	41943910	32441152	0.773441	Genotype	1	1	1
T109_LPS_FC1_4	T109_LPS_FC1_4	twa109	LPS	1	0.99999	Male	0.083997	0.250893	0.21411	0.263824	0.152	0.0351765	23504813	19103070	0.81273	Genotype	1	1	1
T110_GARD_BATCH_2	T110_GARD_BATCH_2	twa110	GARD	run0301	0.684763	Female	0.117351	0.312936	0.232713	0.141112	0.102	0.093888	43525095	32497718	0.746643	Genotype	1	1	1
T112_CTL_FC1_4	T112_CTL_FC1_4	twa112	CTL	1	0.735873	Female	0.1393	0.3493	0.2114	0.232226	0.0349	0.0328744	27504443	21325437	0.775345	Genotype	1	1	1
T112_GARD_BATCH_2	T112_GARD_BATCH_2	twa112	GARD	run0301	0.735873	Female	0.1393	0.3493	0.2114	0.232226	0.0349	0.0328744	41692164	32380331	0.776653	Genotype	1	1	1
T112_LPS_FC1_4	T112_LPS_FC1_4	twa112	LPS	1	0.735873	Female	0.1393	0.3493	0.2114	0.232226	0.0349	0.0328744	26007966	19803154	0.761426	Genotype	1	1	1
T113_CTL_FC1_4	T113_CTL_FC1_4	twa113	CTL	3	0.897783	Female	0.098842	0.328345	0.249813	0.142135	0.0501	0.130765	20232166	15241676	0.753339	Genotype	1	1	1
T113_GARD_BATCH_2	T113_GARD_BATCH_2	twa113	GARD	run0301	0.897783	Female	0.098842	0.328345	0.249813	0.142135	0.0501	0.130765	40922040	30864686	0.754231	Genotype	1	1	1
T113_LPS_FC5	T113_LPS_FC5	twa113	LPS	5	0.897783	Female	0.098842	0.328345	0.249813	0.142135	0.0501	0.130765	29680618	22593319	0.761215	Genotype	1	1	1
T115_CTL_FC5	T115_CTL_FC5	twa115	CTL	5	0.97871	Female	0.116127	0.360525	0.282348	0.124433	0.106	0.0105669	20445408	15627843	0.764369	Genotype	1	1	1
T115_GARD_BATCH_2	T115_GARD_BATCH_2	twa115	GARD	run0301	0.97871	Female	0.116127	0.360525	0.282348	0.124433	0.106	0.0105669	43966455	34097565	0.775536	Genotype	1	1	1
T115_LPS_FC1_4	T115_LPS_FC1_4	twa115	LPS	3	0.97871	Female	0.116127	0.360525	0.282348	0.124433	0.106	0.0105669	17376861	13342514	0.767832	Genotype	1	1	1
T117_CTL_FC1_4	T117_CTL_FC1_4	twa117	CTL	4	0.99999	Female	0.05205	0.338672	0.303278	0.114948	0.103	0.0880522	32250869	24275308	0.752702	Genotype	1	1	1
T117_LPS_FC1_4	T117_LPS_FC1_4	twa117	LPS	4	0.99999	Female	0.05205	0.338672	0.303278	0.114948	0.103	0.0880522	27152147	20741457	0.763897	Genotype	1	1	1
T119_CTL_FC1_4	T119_CTL_FC1_4	twa119	CTL	1	0.730367	Female	0.082656	0.29848	0.274864	0.0904948	0.0951	0.158405	20388801	15262504	0.748573	Genotype	1	1	1
T119_GARD_BATCH_2	T119_GARD_BATCH_2	twa119	GARD	run0301	0.730367	Female	0.082656	0.29848	0.274864	0.0904948	0.0951	0.158405	44696763	33462724	0.748661	Genotype	1	1	1
T119_LPS_FC1_4	T119_LPS_FC1_4	twa119	LPS	1	0.730367	Female	0.082656	0.29848	0.274864	0.0904948	0.0951	0.158405	24017290	17445587	0.726376	Genotype	1	1	1
T12_GARD_BATCH_2	T12_GARD_BATCH_2	twa012	GARD	run0309	0.775673	Female	0.03115	0.63457	0.22428	0.0745886	0.0218	0.0136114	40530972	28346019	0.699367	Genotype	1	1	1
T12_LPS_FC1_4	T12_LPS_FC1_4	twa012	LPS	4	0.775673	Female	0.03115	0.63457	0.22428	0.0745886	0.0218	0.0136114	38496893	26884671	0.69836	Genotype	1	1	1
T120_LPS_FC5	T120_LPS_FC5	twa120	LPS	5	0.966087	Female	0.053734	0.406614	0.341652	0.0389774	0.0415	0.117523	22044122	17093511	0.775423	Genotype	1	1	1
T121_LPS_FC1_4	T121_LPS_FC1_4	twa121	LPS	1	0.63073	Female	0.051362	0.39574	0.394898	0.066245	0.0424	0.049355	24055072	18486346	0.768501	Genotype	1	1	1
T13_CTL_FC1_4	T13_CTL_FC1_4	twa013	CTL	4	0.931544	Female	0.04382	0.299228	0.282952	0.190715	0.152	0.0312848	29909717	23573661	0.788161	Genotype	1	1	1
T13_GARD_BATCH_2	T13_GARD_BATCH_2	twa013	GARD	run0309	0.931544	Female	0.04382	0.299228	0.282952	0.190715	0.152	0.0312848	43439870	33480997	0.770743	Genotype	1	1	1
T13_LPS_FC1_4	T13_LPS_FC1_4	twa013	LPS	4	0.931544	Female	0.04382	0.299228	0.282952	0.190715	0.152	0.0312848	32980492	25745289	0.780622	Genotype	1	1	1
T14_CTL_FC1_4	T14_CTL_FC1_4	twa14	CTL	4	0.998987	Male	0.045339	0.645414	0.198247	0.049573	0.0437	0.017727	27658171	21021432	0.760044	Genotype	1	1	1
T14_GARD_BATCH_2	T14_GARD_BATCH_2	twa14	GARD	run0309	0.998987	Male	0.045339	0.645414	0.198247	0.049573	0.0437	0.017727	40948465	30131557	0.735841	Genotype	1	1	1
T14_LPS_FC1_4	T14_LPS_FC1_4	twa14	LPS	4	0.998987	Male	0.045339	0.645414	0.198247	0.049573	0.0437	0.017727	32913138	25305905	0.768869	Genotype	1	1	1
T18_CTL_FC1_4	T18_CTL_FC1_4	twa018	CTL	4	0.755009	Male	0.035992	0.63804	0.143968	0.0484404	0.0459	0.0876596	31047586	22990324	0.740487	Genotype	1	1	1
T18_GARD_BATCH_2	T18_GARD_BATCH_2	twa018	GARD	run0309	0.755009	Male	0.035992	0.63804	0.143968	0.0484404	0.0459	0.0876596	35644625	23116364	0.648523	Genotype	1	1	1
T18_LPS_FC1_4	T18_LPS_FC1_4	twa018	LPS	4	0.755009	Male	0.035992	0.63804	0.143968	0.0484404	0.0459	0.0876596	32685299	24198906	0.740361	Genotype	1	1	1
T27_GARD_BATCH_2	T27_GARD_BATCH_2	twa027	GARD	run0309	0.866548	Male	0.085272	0.403788	0.13794	0.281482	0.0817	0.00981756	44357755	32372332	0.729801	Genotype	1	1	1
T27_LPS_FC1_4	T27_LPS_FC1_4	twa027	LPS	4	0.866548	Male	0.085272	0.403788	0.13794	0.281482	0.0817	0.00981756	32644776	24276419	0.743654	Genotype	1	1	1
T28_GARD_BATCH_2	T28_GARD_BATCH_2	twa028	GARD	run0309	0.860323	Male	0.0646	0.54036	0.15504	0.192071	0.0421	0.00582866	44625741	33141129	0.742646	Genotype	1	1	1
T28_LPS_FC1_4	T28_LPS_FC1_4	twa028	LPS	2	0.860323	Male	0.0646	0.54036	0.15504	0.192071	0.0421	0.00582866	29177026	23215789	0.795687	Genotype	1	1	1
T3_CTL_FC1_4	T3_CTL_FC1_4	twa003	CTL	4	0.99999	Female	0.0747649	0.336056	0.244128	0.152514	0.0679237	0.124614	31543137	22292982	0.706746	Genotype	1	1	1
T3_GARD_BATCH_2	T3_GARD_BATCH_2	twa003	GARD	run0309	0.99999	Female	0.0747649	0.336056	0.244128	0.152514	0.0679237	0.124614	43226773	31336910	0.724942	Genotype	1	1	1
T31_CTL_FC1_4	T31_CTL_FC1_4	twa031	CTL	2	0.551559	Male	0.092205	0.405019	0.185776	0.0218636	0.0765	0.218636	29153369	22576199	0.774394	Genotype	1	1	1
T31_GARD_BATCH_2	T31_GARD_BATCH_2	twa031	GARD	run0301	0.551559	Male	0.092205	0.405019	0.185776	0.0218636	0.0765	0.218636	38510033	28616871	0.743102	Genotype	1	1	1
T32_CTL_FC1_4	T32_CTL_FC1_4	twa32	CTL	4	0.757321	Female	0.060625	0.409375	0.155	0.209851	0.152	0.0131485	33071749	26126405	0.789992	Genotype	1	1	1
T32_GARD_BATCH_2	T32_GARD_BATCH_2	twa32	GARD	run0309	0.757321	Female	0.060625	0.409375	0.155	0.209851	0.152	0.0131485	41731990	31142089	0.74624	Genotype	1	1	1
T32_LPS_FC1_4	T32_LPS_FC1_4	twa32	LPS	4	0.757321	Female	0.060625	0.409375	0.155	0.209851	0.152	0.0131485	33753227	26661193	0.789886	Genotype	1	1	1
T33_GARD_BATCH_2	T33_GARD_BATCH_2	twa033	GARD	run0309	0.875187	Male	0.023268	0.427134	0.103598	0.111803	0.153	0.181197	38673129	26958173	0.697078	Genotype	1	1	1
T34_CTL_FC1_4	T34_CTL_FC1_4	twa034	CTL	2	0.743863	Female	0.081855	0.520965	0.16218	0.0869766	0.0857	0.0623234	26705786	19791977	0.741112	Genotype	1	1	1
T34_LPS_FC1_4	T34_LPS_FC1_4	twa034	LPS	2	0.743863	Female	0.081855	0.520965	0.16218	0.0869766	0.0857	0.0623234	31164805	23920039	0.767534	Genotype	1	1	1
T35_CTL_FC5	T35_CTL_FC5	twa35	CTL	5	0.799417	Female	0.072618	0.515508	0.209874	0.113919	0.0563	0.0317812	16285343	12254791	0.752504	Genotype	1	1	1
T35_GARD_BATCH_2	T35_GARD_BATCH_2	twa35	GARD	run0309	0.799417	Female	0.072618	0.515508	0.209874	0.113919	0.0563	0.0317812	42116283	30028308	0.712986	Genotype	1	1	1
T35_LPS_FC1_4	T35_LPS_FC1_4	twa35	LPS	3	0.799417	Female	0.072618	0.515508	0.209874	0.113919	0.0563	0.0317812	15421996	11803836	0.76539	Genotype	1	1	1
T36_CTL_FC1_4	T36_CTL_FC1_4	twa036	CTL	3	0.865217	Female	0.053207	0.423583	0.21421	0.207166	0.0745	0.0273344	15868531	12218829	0.770004	Genotype	1	1	1
T36_GARD_BATCH_2	T36_GARD_BATCH_2	twa036	GARD	run0301	0.865217	Female	0.053207	0.423583	0.21421	0.207166	0.0745	0.0273344	41996750	31836335	0.758067	Genotype	1	1	1
T36_LPS_FC5	T36_LPS_FC5	twa036	LPS	5	0.865217	Female	0.053207	0.423583	0.21421	0.207166	0.0745	0.0273344	18540373	12100600	0.652662	Genotype	1	1	1
T4_CTL_FC5	T4_CTL_FC5	twa004	CTL	5	0.128688	Male	0.0747649	0.336056	0.244128	0.152514	0.0679237	0.124614	16750661	12983599	0.77511	Genotype	1	1	1
T4_GARD_BATCH_2	T4_GARD_BATCH_2	twa004	GARD	run0309	0.128688	Male	0.0747649	0.336056	0.244128	0.152514	0.0679237	0.124614	45730228	32539839	0.711561	Genotype	1	1	1
T4_LPS_FC5	T4_LPS_FC5	twa004	LPS	5	0.128688	Male	0.0747649	0.336056	0.244128	0.152514	0.0679237	0.124614	17090271	13052366	0.763731	Genotype	1	1	1
T40_CTL_FC5	T40_CTL_FC5	twa040	CTL	5	0.809122	Male	0.073746	0.226058	0.182196	0.199578	0.231	0.0874224	20745274	15971572	0.76989	Genotype	1	1	1
T40_GARD_BATCH_2	T40_GARD_BATCH_2	twa040	GARD	run0309	0.809122	Male	0.073746	0.226058	0.182196	0.199578	0.231	0.0874224	46189983	32582398	0.7054	Genotype	1	1	1
T41_GARD_BATCH_2	T41_GARD_BATCH_2	twa041	GARD	run0309	0.7239	Male	0.115241	0.383901	0.207858	0.0905244	0.142	0.0604756	43720914	28957468	0.662325	Genotype	1	1	1
T43_GARD_BATCH_2	T43_GARD_BATCH_2	twa043	GARD	run0300	0.99999	Male	0.044919	0.380835	0.225246	0.137732	0.0802	0.131068	42746450	31530962	0.737628	Genotype	1	1	1
T46_CTL_FC1_4	T46_CTL_FC1_4	twa046	CTL	2	0.737164	Female	0.04446	0.504792	0.134748	0.034407	0.112	0.169593	26782627	21233289	0.792801	Genotype	1	1	1
T46_GARD_BATCH_2	T46_GARD_BATCH_2	twa046	GARD	run0301	0.737164	Female	0.04446	0.504792	0.134748	0.034407	0.112	0.169593	38611709	28621187	0.741257	Genotype	1	1	1
T46_LPS_FC1_4	T46_LPS_FC1_4	twa046	LPS	2	0.737164	Female	0.04446	0.504792	0.134748	0.034407	0.112	0.169593	27109216	21934426	0.809113	Genotype	1	1	1
T47_CTL_FC1_4	T47_CTL_FC1_4	twa047	CTL	3	0.835155	Male	0.080802	0.322605	0.199593	0.253499	0.088	0.0555009	15858700	11973477	0.75501	Genotype	1	1	1
T47_GARD_BATCH_2	T47_GARD_BATCH_2	twa047	GARD	run0301	0.835155	Male	0.080802	0.322605	0.199593	0.253499	0.088	0.0555009	39568409	30780622	0.777909	Genotype	1	1	1
T47_LPS_FC1_4	T47_LPS_FC1_4	twa047	LPS	3	0.835155	Male	0.080802	0.322605	0.199593	0.253499	0.088	0.0555009	19133606	15319717	0.800671	Genotype	1	1	1
T5_CTL_FC5	T5_CTL_FC5	twa005	CTL	5	0.99999	Female	0.059496	0.60384	0.224664	0.0580278	0.0434	0.0105722	23967651	17495372	0.729958	Genotype	1	1	1
T5_GARD_BATCH_2	T5_GARD_BATCH_2	twa005	GARD	run0310	0.99999	Female	0.059496	0.60384	0.224664	0.0580278	0.0434	0.0105722	51514396	31078263	0.603293	Genotype	1	1	1
T5_LPS_FC5	T5_LPS_FC5	twa005	LPS	5	0.99999	Female	0.059496	0.60384	0.224664	0.0580278	0.0434	0.0105722	25216386	19276645	0.764449	Genotype	1	1	1
T50_LPS_FC5	T50_LPS_FC5	twa050	LPS	5	0.929815	Female	0.042328	0.300144	0.138528	0.122996	0.227	0.169004	25157694	20288938	0.80647	Genotype	1	1	1
T6_CTL_FC5	T6_CTL_FC5	twa006	CTL	5	0.99999	Male	0.080795	0.371085	0.26312	0.0405813	0.064	0.180419	23384547	17248849	0.737617	Genotype	1	1	1
T6_GARD_BATCH_2	T6_GARD_BATCH_2	twa006	GARD	run0309	0.99999	Male	0.080795	0.371085	0.26312	0.0405813	0.064	0.180419	38856984	22878998	0.5888	Genotype	1	1	1
T6_LPS_FC5	T6_LPS_FC5	twa006	LPS	5	0.99999	Male	0.080795	0.371085	0.26312	0.0405813	0.064	0.180419	18331027	13899432	0.758246	Genotype	1	1	1
T63_CTL_FC1_4	T63_CTL_FC1_4	twa063	CTL	4	0.99999	Male	0.129256	0.227708	0.247036	0.172534	0.0185	0.204966	28024199	21658946	0.772866	Genotype	1	1	1
T63_LPS_FC1_4	T63_LPS_FC1_4	twa063	LPS	4	0.99999	Male	0.129256	0.227708	0.247036	0.172534	0.0185	0.204966	31225057	23264542	0.74506	Genotype	1	1	1
T64_CTL_FC1_4	T64_CTL_FC1_4	twa064	CTL	3	0.889788	Female	0.033306	0.286273	0.473421	0.104278	0.0531	0.049622	15455204	12266253	0.793665	Genotype	1	1	1
T64_LPS_FC1_4	T64_LPS_FC1_4	twa064	LPS	3	0.889788	Female	0.033306	0.286273	0.473421	0.104278	0.0531	0.049622	26214396	20951389	0.799232	Genotype	1	1	1
T65_CTL_FC1_4	T65_CTL_FC1_4	twa065	CTL	4	0.99999	Female	0.047124	0.552024	0.148852	0.0962012	0.0157	0.140099	35277159	27180755	0.770492	Genotype	1	1	1
T65_GARD_BATCH_2	T65_GARD_BATCH_2	twa065	GARD	run0301	0.99999	Female	0.047124	0.552024	0.148852	0.0962012	0.0157	0.140099	45905176	33568596	0.731259	Genotype	1	1	1
T65_LPS_FC1_4	T65_LPS_FC1_4	twa065	LPS	4	0.99999	Female	0.047124	0.552024	0.148852	0.0962012	0.0157	0.140099	35267992	28316455	0.802894	Genotype	1	1	1
T69_CTL_FC5	T69_CTL_FC5	twa069	CTL	5	0.757726	Female	0.058222	0.192268	0.42651	0.148514	0.102	0.0724858	27705011	21461358	0.774638	Genotype	1	1	1
T69_LPS_FC5	T69_LPS_FC5	twa069	LPS	5	0.757726	Female	0.058222	0.192268	0.42651	0.148514	0.102	0.0724858	19215785	15141335	0.787963	Genotype	1	1	1
T7_CTL_FC1_4	T7_CTL_FC1_4	twa007	CTL	3	0.700222	Female	0.04488	0.62128	0.21384	0.0674814	0.0401	0.0124186	29390921	21060986	0.716581	Genotype	1	1	1
T7_LPS_FC1_4	T7_LPS_FC1_4	twa007	LPS	3	0.700222	Female	0.04488	0.62128	0.21384	0.0674814	0.0401	0.0124186	16643068	12168911	0.73117	Genotype	1	1	1
T70_CTL_FC5	T70_CTL_FC5	twa70	CTL	5	0.916941	Male	0.025707	0.480282	0.121011	0.102672	0.0458	0.224528	76947757	58291642	0.757548	Genotype	1	1	1
T70_GARD_BATCH_2	T70_GARD_BATCH_2	twa70	GARD	run0301	0.916941	Male	0.025707	0.480282	0.121011	0.102672	0.0458	0.224528	40699726	30780127	0.756274	Genotype	1	1	1
T70_LPS_FC1_4	T70_LPS_FC1_4	twa70	LPS	3	0.916941	Male	0.025707	0.480282	0.121011	0.102672	0.0458	0.224528	20364631	15353656	0.753937	Genotype	1	1	1
T71_CTL_FC1_4	T71_CTL_FC1_4	twa071	CTL	3	0.807941	Female	0.095489	0.283679	0.317832	0.158204	0.0681	0.0766964	17028925	12641800	0.742372	Genotype	1	1	1
T71_GARD_BATCH_2	T71_GARD_BATCH_2	twa071	GARD	run0301	0.807941	Female	0.095489	0.283679	0.317832	0.158204	0.0681	0.0766964	39902117	30528818	0.765093	Genotype	1	1	1
T71_LPS_FC1_4	T71_LPS_FC1_4	twa071	LPS	3	0.807941	Female	0.095489	0.283679	0.317832	0.158204	0.0681	0.0766964	17372314	13301176	0.765654	Genotype	1	1	1
T72_CTL_FC1_4	T72_CTL_FC1_4	twa072	CTL	2	0.115561	Male	0.049049	0.275429	0.214522	0.158581	0.0727	0.229719	16308183	13039195	0.799549	Genotype	1	1	1
T72_GARD_BATCH_2	T72_GARD_BATCH_2	twa072	GARD	run0301	0.115561	Male	0.049049	0.275429	0.214522	0.158581	0.0727	0.229719	38511231	29176721	0.757616	Genotype	1	1	1
T72_LPS_FC1_4	T72_LPS_FC1_4	twa072	LPS	2	0.115561	Male	0.049049	0.275429	0.214522	0.158581	0.0727	0.229719	21232258	17350337	0.817169	Genotype	1	1	1
T73_CTL_FC1_4	T73_CTL_FC1_4	twa073	CTL	3	0.92566	Female	0.038184	0.272172	0.133644	0.114333	0.123	0.318667	17908590	14008149	0.782203	Genotype	1	1	1
T73_GARD_BATCH_2	T73_GARD_BATCH_2	twa073	GARD	run0301	0.92566	Female	0.038184	0.272172	0.133644	0.114333	0.123	0.318667	43392100	32890591	0.757986	Genotype	1	1	1
T73_LPS_FC1_4	T73_LPS_FC1_4	twa073	LPS	3	0.92566	Female	0.038184	0.272172	0.133644	0.114333	0.123	0.318667	16307334	12931643	0.792996	Genotype	1	1	1
T74_GARD_BATCH_2	T74_GARD_BATCH_2	twa074	GARD	run0301	0.980426	Female	0.067471	0.285359	0.26617	0.110519	0.0484	0.222081	39830408	29941808	0.751732	Genotype	1	1	1
T75_CTL_FC1_4	T75_CTL_FC1_4	twa075	CTL	1	0.99999	Female	0.037393	0.362283	0.213324	0.160941	0.083	0.143059	27617712	19552559	0.707972	Genotype	1	1	1
T75_GARD_BATCH_2	T75_GARD_BATCH_2	twa075	GARD	run0301	0.99999	Female	0.037393	0.362283	0.213324	0.160941	0.083	0.143059	45861921	34227704	0.746321	Genotype	1	1	1
T75_LPS_FC1_4	T75_LPS_FC1_4	twa075	LPS	1	0.99999	Female	0.037393	0.362283	0.213324	0.160941	0.083	0.143059	24832931	19217193	0.773859	Genotype	1	1	1
T76_LPS_FC1_4	T76_LPS_FC1_4	twa076	LPS	3	0.99999	Female	0.063272	0.469507	0.186221	0.132705	0.0658	0.082495	14799309	10687771	0.72218	Genotype	1	1	1
T77_LPS_FC1_4	T77_LPS_FC1_4	twa077	LPS	3	0.99999	Female	0.05187	0.45682	0.40131	0.0414867	0.0285	0.0200133	27323270	18461055	0.675653	Genotype	1	1	1
T78_LPS_FC1_4	T78_LPS_FC1_4	twa078	LPS	1	0.954715	Female	0.04648	0.34384	0.16968	0.0855741	0.0359	0.318526	35068491	24183543	0.689609	Genotype	1	1	1
T79_LPS_FC5	T79_LPS_FC5	twa079	LPS	5	0.839885	Female	0.056498	0.398931	0.233571	0.154027	0.0429	0.114073	19719739	13768365	0.698202	Genotype	1	1	1
T8_CTL_FC1_4	T8_CTL_FC1_4	twa008	CTL	4	0.949718	Female	0.081804	0.29674	0.423456	0.0908783	0.0487	0.0584217	28679891	19373480	0.675507	Genotype	1	1	1
T8_LPS_FC1_4	T8_LPS_FC1_4	twa008	LPS	4	0.949718	Female	0.081804	0.29674	0.423456	0.0908783	0.0487	0.0584217	35222727	27208221	0.772462	Genotype	1	1	1
T80_LPS_FC5	T80_LPS_FC5	twa080	LPS	5	0.552595	Female	0.075735	0.35496	0.334305	0.113555	0.0824	0.0390453	15096932	11798413	0.781511	Genotype	1	1	1
T81_LPS_FC1_4	T81_LPS_FC1_4	twa081	LPS	4	0.561899	Female	0.069378	0.424474	0.252148	0.115657	0.118	0.0203432	27948777	21107608	0.755225	Genotype	1	1	1
T84_CTL_FC5	T84_CTL_FC5	twa084	CTL	5	0.99999	Female	0.082829	0.332782	0.317389	0.142179	0.0326	0.0922208	13535201	10004318	0.739133	Genotype	1	1	1
T84_GARD_BATCH_2	T84_GARD_BATCH_2	twa084	GARD	run0301	0.99999	Female	0.082829	0.332782	0.317389	0.142179	0.0326	0.0922208	44232510	33291242	0.752642	Genotype	1	1	1
T84_LPS_FC1_4	T84_LPS_FC1_4	twa084	LPS	1	0.99999	Female	0.082829	0.332782	0.317389	0.142179	0.0326	0.0922208	25529493	19636222	0.769158	Genotype	1	1	1
T9_CTL_FC1_4	T9_CTL_FC1_4	twa009	CTL	4	0.876913	Male	0.076622	0.452154	0.313224	0.10237	0.026	0.0296297	33586590	25278083	0.752624	Genotype	1	1	1
T9_LPS_FC1_4	T9_LPS_FC1_4	twa009	LPS	4	0.876913	Male	0.076622	0.452154	0.313224	0.10237	0.026	0.0296297	31403684	24098387	0.767375	Genotype	1	1	1
T15_CTL_FC1_4	T15_CTL_FC1_4	twa015	CTL	2	1	Male	0.036192	0.401128	0.31668	0.0572351	0.142	0.0467649	29887630	22506793	0.753047	RNAseq	1	1	0	Genotype not available
T15_GARD_BATCH_2	T15_GARD_BATCH_2	twa015	GARD	run0309	1	Male	0.036192	0.401128	0.31668	0.0572351	0.142	0.0467649	40991427	29383096	0.716811	RNAseq	1	1	0	Genotype not available
T15_LPS_FC1_4	T15_LPS_FC1_4	twa015	LPS	2	1	Male	0.036192	0.401128	0.31668	0.0572351	0.142	0.0467649	28087671	20982082	0.747021	RNAseq	1	1	0	Genotype not available
T30_CTL_FC1_4	T30_CTL_FC1_4	twa030	CTL	2	1	Male	0.067067	0.376607	0.293326	0.175608	0.0655	0.0218919	27812144	21164354	0.760975	RNAseq	1	1	0	Genotype not available
T30_GARD_BATCH_2	T30_GARD_BATCH_2	twa030	GARD	run0309	1	Male	0.067067	0.376607	0.293326	0.175608	0.0655	0.0218919	41797618	31126312	0.744691	RNAseq	1	1	0	Genotype not available
T30_LPS_FC1_4	T30_LPS_FC1_4	twa030	LPS	2	1	Male	0.067067	0.376607	0.293326	0.175608	0.0655	0.0218919	25214818	17774071	0.704906	RNAseq	1	1	0	Genotype not available
T62_CTL_FC1_4	T62_CTL_FC1_4	twa062	CTL	1	1	Female	0.102721	0.392409	0.24387	0.102971	0.123	0.0350293	23510747	18045062	0.767524	RNAseq	1	1	0	Genotype not available
T62_LPS_FC1_4	T62_LPS_FC1_4	twa062	LPS	1	1	Female	0.102721	0.392409	0.24387	0.102971	0.123	0.0350293	25766580	19557214	0.759015	RNAseq	1	1	0	Genotype not available
K30_CTL_FC1_4	K30_CTL_FC1_4	kiga030	CTL	2	0.15146	Female	0.057904	0.343664	0.350432	0.100902	0.083	0.0640977	27872428	21040207	0.754875	Genotype	1	0	1	Re-sequenced sample
K38_CTL_FC1_4	K38_CTL_FC1_4	kiga038	CTL	1	0.138231	Female	0.0856	0.520448	0.249952	0.0909619	0.042	0.0110381	27636861	21333661	0.771928	Genotype	1	0	1	Re-sequenced sample
T12_CTL_FC1_4	T12_CTL_FC1_4	twa012	CTL	4	0.775673	Female	0.03115	0.63457	0.22428	0.0745886	0.0218	0.0136114	35974657	27778325	0.772164	Genotype	1	0	1	Re-sequenced sample
T27_CTL_FC1_4	T27_CTL_FC1_4	twa027	CTL	4	0.866548	Male	0.085272	0.403788	0.13794	0.281482	0.0817	0.00981756	34906823	26882678	0.770127	Genotype	1	0	1	Re-sequenced sample
T28_CTL_FC1_4	T28_CTL_FC1_4	twa028	CTL	2	0.860323	Male	0.0646	0.54036	0.15504	0.192071	0.0421	0.00582866	28233730	21001689	0.743851	Genotype	1	0	1	Re-sequenced sample
K30_CTL_BATCH_2	K30_CTL_BATCH_2	kiga030	CTL	run0310	0.15146	Female	0.057904	0.343664	0.350432	0.100902	0.083	0.0640977	35260625	25138327	0.712929	Genotype	0	1	0	Re-sequenced sample
K38_CTL_BATCH_2	K38_CTL_BATCH_2	kiga038	CTL	run0309	0.138231	Female	0.0856	0.520448	0.249952	0.0909619	0.042	0.0110381	48803001	35091052	0.719035	Genotype	0	1	0	Re-sequenced sample
T12_CTL_B_BATCH_2	T12_CTL_B_BATCH_2	twa012	CTL	run0310	0.775673	Female	0.03115	0.63457	0.22428	0.0745886	0.0218	0.0136114	37033302	27353755	0.738626	Genotype	0	1	0	Re-sequenced sample
T27_CTL_B_BATCH_2	T27_CTL_B_BATCH_2	twa027	CTL	run0310	0.866548	Male	0.085272	0.403788	0.13794	0.281482	0.0817	0.00981756	41466577	29527627	0.712083	Genotype	0	1	0	Re-sequenced sample
T28_CTL_BATCH_2	T28_CTL_BATCH_2	twa028	CTL	run0310	0.860323	Male	0.0646	0.54036	0.15504	0.192071	0.0421	0.00582866	35900109	24579632	0.684667	Genotype	0	1	0	Re-sequenced sample
K10_CTL_FC1_4	K10_CTL_FC1_4	kiga010	CTL	4	0.108373	Male	0.02272	0.44588	0.2414	0.0100119	0.0236	0.256388	29674487	19628951	0.661476	Genotype	0	0	0	Sample discarded from PCA
K10_GARD_BATCH_2	K10_GARD_BATCH_2	kiga010	GARD	run0301	0.108373	Male	0.02272	0.44588	0.2414	0.0100119	0.0236	0.256388	53350801	31704021	0.594256	Genotype	0	0	0	Sample discarded from PCA
K11_CTL_FC1_4	K11_CTL_FC1_4	kiga011	CTL	2	0.11082	Male	0.054405	0.459513	0.323082	0.0124346	0.0411	0.109465	26807334	19706126	0.735102	Genotype	0	0	0	Sample discarded from PCA
K17_LPS_FC1_4	K17_LPS_FC1_4	kiga017	LPS	1	1e-05	Female	0.033462	0.399828	0.42471	0.025234	0.0404	0.076366	21028385	16500113	0.784659	Genotype	0	0	0	Sample discarded from PCA
K2_GARD_BATCH_2	K2_GARD_BATCH_2	kiga002	GARD	run0309	0.121867	Male	0.0630928	0.439847	0.241402	0.0931905	0.0679237	0.0945437	41503134	26767997	0.644963	Genotype	0	0	0	Sample discarded from PCA
K31_GARD_BATCH_2	K31_GARD_BATCH_2	kiga031	GARD	run0300	0.079905	Male	0.092205	0.405019	0.185776	0.0218636	0.0765	0.218636	43894605	26911478	0.613093	Genotype	0	0	0	Sample discarded from PCA
T120_CTL_FC1_4	T120_CTL_FC1_4	twa120	CTL	3	0.966087	Female	0.053734	0.406614	0.341652	0.0389774	0.0415	0.117523	15533578	11633120	0.748902	Genotype	0	0	0	Sample discarded from PCA
T120_GARD_BATCH_2	T120_GARD_BATCH_2	twa120	GARD	run0301	0.966087	Female	0.053734	0.406614	0.341652	0.0389774	0.0415	0.117523	38587570	25630344	0.664212	Genotype	0	0	0	Sample discarded from PCA
T121_CTL_FC1_4	T121_CTL_FC1_4	twa121	CTL	1	0.63073	Female	0.051362	0.39574	0.394898	0.066245	0.0424	0.049355	23505532	17579315	0.74788	Genotype	0	0	0	Sample discarded from PCA
T76_CTL_FC1_4	T76_CTL_FC1_4	twa076	CTL	3	0.99999	Female	0.063272	0.469507	0.186221	0.132705	0.0658	0.082495	16522249	11579794	0.700861	Genotype	0	0	0	Sample discarded from PCA
T77_GARD_BATCH_2	T77_GARD_BATCH_2	twa077	GARD	run0301	0.99999	Female	0.05187	0.45682	0.40131	0.0414867	0.0285	0.0200133	44327185	31086001	0.701285	Genotype	0	0	0	Sample discarded from PCA
T78_GARD_BATCH_2	T78_GARD_BATCH_2	twa078	GARD	run0301	0.954715	Female	0.04648	0.34384	0.16968	0.0855741	0.0359	0.318526	38892097	28030788	0.720732	Genotype	0	0	0	Sample discarded from PCA
T79_CTL_FC1_4	T79_CTL_FC1_4	twa079	CTL	3	0.839885	Female	0.056498	0.398931	0.233571	0.154027	0.0429	0.114073	17902419	12929300	0.72221	Genotype	0	0	0	Sample discarded from PCA
T80_CTL_FC1_4	T80_CTL_FC1_4	twa080	CTL	3	0.552595	Female	0.075735	0.35496	0.334305	0.113555	0.0824	0.0390453	18735472	14561104	0.777194	Genotype	0	0	0	Sample discarded from PCA
T81_CTL_FC1_4	T81_CTL_FC1_4	twa081	CTL	4	0.561899	Female	0.069378	0.424474	0.252148	0.115657	0.118	0.0203432	30123253	22723743	0.754359	Genotype	0	0	0	Sample discarded from PCA
T81_GARD_BATCH_2	T81_GARD_BATCH_2	twa081	GARD	run0301	0.561899	Female	0.069378	0.424474	0.252148	0.115657	0.118	0.0203432	45312950	34305327	0.757076	Genotype	0	0	0	Sample discarded from PCA
