## Supplementary material for "Natural selection contributed to immunological differences between human hunter-gatherers and agriculturalists"

### Sheet: result_3
	Sup. Table 4. Results from VirScan Analysis
Virus	logFC	p_value	Fdr	Prevalence_media
Alphapapillomavirus_1	0.02022	0.000105181	0.00212506	7.86022
Banna_virus	0.0202107	5.47166e-05	0.00212506	10.1828
Human_metapneumovirus	-0.0272501	9.81317e-05	0.00212506	10.1613
Alphapapillomavirus_5	0.0203785	0.000283072	0.00343149	17.2151
Alphapapillomavirus_6	0.017342	0.00023688	0.00343149	16.5376
Gammapapillomavirus_3	0.0254882	0.000423023	0.00427334	4.88172
Gammapapillomavirus_4	0.0239925	0.000763245	0.00660878	5.27957
Alphapapillomavirus_7	0.013862	0.00103934	0.00699952	22.7312
Marburg_marburgvirus	0.0170187	0.000939971	0.00699952	33.2473
Mamastrovirus_1	-0.0271756	0.00188898	0.0114494	43.1613
Betapapillomavirus_2	0.0119578	0.00295299	0.0162714	25.5376
BK_polyomavirus	0.0227122	0.0034003	0.0171748	3.23656
Alphapapillomavirus_3	0.0111498	0.00368777	0.017194	8.39785
Adenoassociated_dependoparvovirus_A	0.0194502	0.00433442	0.0187654	10.5591
Bundibugyo_ebolavirus	0.012141	0.00506333	0.0204597	6.84946
Alphapapillomavirus_4	0.0135999	0.00677542	0.0205334	6.06452
Betapapillomavirus_1	0.0112578	0.00661809	0.0205334	44.957
Hepatitis_A_virus	-0.0135336	0.00578695	0.0205334	24.4624
Monkeypox_virus	0.0117223	0.00596828	0.0205334	11.7097
Vaccinia_virus	0.00843363	0.00669037	0.0205334	65.4194
Human_parainfluenza_virus_1	0.0230781	0.00801494	0.0231332	12.7419
Middle_East_respiratory_syndrome_coronavirus	0.00594986	0.00858535	0.0236532	50.5591
Human_coronavirus_HKU1	0.00678122	0.00901851	0.0237663	30.043
Alphapapillomavirus_8	0.0108196	0.0102858	0.0259766	7.90323
Chandipura_virus	0.00985094	0.0123676	0.0275018	3.07527
Human_picobirnavirus	0.0121822	0.0127047	0.0275018	17.0215
Human_rotavirus_B219	0.0112141	0.0122066	0.0275018	6.46237
Tai_Forest_ebolavirus	0.0122331	0.0122348	0.0275018	8.30108
Alphapapillomavirus_13	0.0158259	0.0133773	0.0279592	3.22581
Human_herpesvirus_6B	0.00970436	0.014463	0.0292207	41.7849
Alphapapillomavirus_9	0.00874948	0.0158283	0.0309476	36.5161
Merkel_cell_polyomavirus	0.0152272	0.0165026	0.0312578	10.2258
Alphapapillomavirus_11	0.0129431	0.0271608	0.0484193	8.06452
Hepatitis_E_virus	0.00568047	0.0271567	0.0484193	26.5269
Orf_virus	0.00439713	0.0292184	0.0505992	56.1505
Human_herpesvirus_7	0.00680157	0.0329908	0.0555451	49.7312
Severe_acute_respiratory_syndromerelated_coronavirus	0.00622137	0.0385011	0.0630705	11.2581
Sudan_ebolavirus	0.00987988	0.046598	0.0743256	15.7957
Human_herpesvirus_5	0.00569535	0.0495345	0.0769836	188.022
Enterovirus_C	-0.0235036	0.0530929	0.080451	169.452
Cosavirus_A	0.00782555	0.0604149	0.0893132	29.7634
Human_herpesvirus_8	0.00748293	0.0674188	0.0950315	105.731
Human_parvovirus_B19	0.0182697	0.0663525	0.0950315	11.8925
Alphapapillomavirus_10	0.0081083	0.0691369	0.0952385	15.2473
Influenza_A_virus	0.00555706	0.0751041	0.101159	239.473
Human_cytomegalovirus_HHV5_Human_herpesvirus_5	-0.0452316	0.0775936	0.10224	18.7097
Enterovirus_B	-0.0162405	0.0796738	0.102748	185.097
Tanapox_virus	0.00748325	0.0833558	0.105257	44.7097
Betacoronavirus_1	0.00400716	0.0854429	0.10569	15.7419
Human_adenovirus_F	0.00702241	0.0887718	0.106572	50.2581
Human_coronavirus_229E	0.0043267	0.0914305	0.106572	7.43011
Molluscum_contagiosum_virus	0.00288586	0.0913313	0.106572	40.9032
Parainfluenza_virus_5	0.00567706	0.0944326	0.107994	4.88172
Oropouche_virus	0.00545546	0.0997059	0.111913	15
Zaire_ebolavirus	0.00702845	0.102989	0.113497	20.4624
Human_herpesvirus_6A	0.00519632	0.107703	0.116572	57.8172
Enterovirus_D	-0.0163539	0.124386	0.132267	9.63441
Rosavirus_A	-0.00646094	0.128124	0.133893	6.91398
Enterovirus_A	-0.0114798	0.166642	0.171193	29.828
Hepatitis_B_virus	0.00520427	0.170795	0.172194	119.871
Human_herpesvirus_3	0.00326517	0.173297	0.172194	64.7849
Hepatitis_C_virus	0.00281363	0.178118	0.174129	65.6344
Chikungunya_virus	0.00639582	0.185413	0.176974	9.37634
Human_adenovirus_A	0.00503501	0.186868	0.176974	49.8817
Dengue_virus	0.00393727	0.198455	0.185056	57.5914
Mumps_virus	-0.00627779	0.205802	0.189	9.36559
Torque_teno_virus	0.00657682	0.240799	0.217839	17.4839
Rabies_virus	0.00397082	0.267415	0.238359	15.5161
Zika_virus_strain_Mr_766_ZIKV	0.00426639	0.273028	0.239836	4.3871
Human_parechovirus	0.00464658	0.282242	0.244387	7.36559
Gammapapillomavirus_1	0.00659523	0.291859	0.245695	6.49462
Rift_Valley_fever_virus	-0.00365559	0.289752	0.245695	6.07527
CrimeanCongo_hemorrhagic_fever_virus	0.00474041	0.297722	0.247197	9
Human_adenovirus_E	0.00473487	0.302085	0.24743	35.3871
Alphapapillomavirus_2	0.00489099	0.307513	0.248518	14.9247
Human_coronavirus_NL63	-0.00239279	0.334379	0.266674	7.51613
Hepatitis_delta_virus	0.00698691	0.385555	0.299603	21.7957
Human_parainfluenza_virus_2	-0.00368682	0.384264	0.299603	8.4086
Bunyamwera_virus	-0.00343403	0.406291	0.31172	4.30108
Lassa_virus	0.00344761	0.422399	0.320028	4.49462
Human_parainfluenza_virus_4	-0.0116787	0.430005	0.321769	10.3871
Human_immunodeficiency_virus_1	0.00447747	0.459048	0.339312	102.882
Betapapillomavirus_3	0.00412992	0.519086	0.365844	3.75269
Human_respiratory_syncytial_virus	-0.00945388	0.503224	0.365844	185.28
Onyongnyong_virus	0.00312876	0.516677	0.365844	10.6022
WU_Polyomavirus	0.00465486	0.510301	0.365844	2.75269
Human_herpesvirus_1	0.00214059	0.530115	0.369323	102.591
Chikungunya_virus_CHIKV	0.00242052	0.570778	0.393133	23.0538
Torque_teno_mini_virus_1	0.00828006	0.594665	0.401185	2.48387
West_Nile_virus	-0.00195567	0.595707	0.401185	10.0753
Influenza_C_virus	-0.00365916	0.602426	0.401252	47.129
Human_herpesvirus_2	0.00257753	0.646586	0.423256	70.1505
Human_parainfluenza_virus_3	0.00260242	0.649429	0.423256	16.5161
Human_adenovirus_B	-0.0018992	0.664286	0.427713	67.7097
Pseudocowpox_virus	0.000876593	0.67038	0.427713	9.44086
Simian_virus_12	0.00323107	0.700973	0.43801	2.45161
Yellow_fever_virus	-0.00151935	0.697275	0.43801	18.5699
Lymphocytic_choriomeningitis_virus	0.00153942	0.733827	0.453861	3.08602
Macacine_herpesvirus_1	0.000827633	0.759622	0.465069	40.9785
Human_immunodeficiency_virus_2	0.000850684	0.779657	0.472562	29.7742
Measles_virus	0.00130951	0.796715	0.473879	14.6129
Reston_ebolavirus	0.00128682	0.798073	0.473879	20.9032
Semliki_forest_virus	-0.00136598	0.805285	0.473879	5.01075
Gammapapillomavirus_2	-0.00137312	0.828171	0.48266	3.55914
Japanese_encephalitis_virus	-0.000823511	0.851662	0.491624	7.50538
Human_herpesvirus_4	-0.000932939	0.881979	0.499608	199.473
Uukuniemi_virus_Uuk	-0.000768152	0.881308	0.499608	3.39785
Human_adenovirus_C	-0.000559212	0.92137	0.517089	67.8495
Uukuniemi_virus	0.000189178	0.962338	0.535126	3.80645
Human_adenovirus_D	0.000110421	0.983034	0.536785	79.4839
Influenza_B_virus	-0.000183208	0.979347	0.536785	73.5054
Simian_virus_40_SV40	-4.6712e-05	0.994519	0.538208	5.39785
